# A Self-Assembling Immune-Featured Osteosarcoma Patient/PDX Derived Organoid Model and Biobank for Personalized Immune Therapy

**DOI:** 10.1101/2024.08.11.607471

**Authors:** Haoran Mu, Yining Tao, Jinzeng Wang, Xin He, Qi Zhang, Weixi Chen, Bing Yao, Sen Ding, Xiyu Yang, Liyuan Zhang, Hongsheng Wang, Dongqing Zuo, Jiakang Shen, Mengxiong Sun, Haoyu Wang, Ming Jiao, Xinmeng Jin, Yinhui Jin, Youzhi Liang, Yuyan Gong, Winfred Mao, Qian Liu, Zhuoying Wang, Yu Lv, Jing Xu, Tao Zhang, Yuqin Yang, Jun Lin, Fred J. Asward, James D. Joseph, Mingxi Li, Zhengdong Cai, Wei Sun, Liu Yang, Yingqi Hua

## Abstract

Osteosarcoma (OS) exhibit intra- and inter-heterogeneity, complicating the exploration of effective therapeutic strategies. Traditional *in vitro* and *in vivo* models are limited in inheriting biological and genomic heterogeneities of OS patients, even in inheriting the features on tumor microenvironment. The prolonged generation time of current models makes the drug development of OS slow and is not suitable to clinically rapid timing. Here, we introduce methods for generating and biobanking patient/PDX-derived osteosarcoma organoids (OS PD(X)Os) that recapitulate the histological, biological and genomic features of their paired OS patients. OS PD(X)Os can be generated quickly with high reliability *in vitro* or transplanted to immunodeficient mice. We further demonstrate an immune-featured OS PD(X)O (named iOS) model and its method for testing personalized chemotherapy response, personalized immune therapeutic strategy and target drug development, such as a novel PRMT5^MTA^ inhibitor ARPN2169 on MTAP-deleted OS. Our studies show that iOS models maintain many typical features of OS and could be rapidly employed to investigate patient-specific therapeutic strategies. Additionally, our biobank establishes a rich resource for basic, translational and even clinical OS researches.
