## Supplementary Table 1 for "A Self-Assembling Immune-Featured Osteosarcoma Patient/PDX Derived Organoid Model and Biobank for Personalized Immune Therapy"

### Sheet: Sheet2
PD(X)O in iOS biobank	Paired patient/PDX	Gender	Age	Primary lesion location	Tissue lesion	Organiod origin	Histopathology	Pathological subtype
PDXO_062	PDX_062	Female	11	Tibia	Primary lesion	PDX	Osteosarcoma	Chondroblastic osteosarcoma
PDXO_062_2	PDX_062_P7	Female	11	Tibia	Primary lesion	PDX	Osteosarcoma	Chondroblastic osteosarcoma
PDXO_062_3	PDX_062_P8	Female	11	Tibia	Primary lesion	PDX	Osteosarcoma	Chondroblastic osteosarcoma
PDXO_132	PDX_132	Female	12	Tibia	Primary lesion	PDX	Osteosarcoma	Chondroblastic osteosarcoma
PDO_0824	Patient_0824	Male	13	Tibia	Primary lesion	Patient	Osteosarcoma	Chondroblastic osteosarcoma
PDXO_109	PDX_109	Male	31	Tibia	Primary lesion	PDX	Osteosarcoma	Chondroblastic osteosarcoma
PDXO_061	PDX_061	Male	14	Shoulder	Primary lesion	PDX	Osteosarcoma	Chondroblastic osteosarcoma
PDXO_069	PDX_069	Female	35	Pelvis	Primary lesion	PDX	Osteosarcoma	Chondroblastic osteosarcoma
PDXO_069_2	PDX_069_P8	Female	35	Pelvis	Primary lesion	PDX	Osteosarcoma	Chondroblastic osteosarcoma
PDO_0814	Patient_0814	Male	39	Pelvis	Primary lesion	Patient	Osteosarcoma	Chondroblastic osteosarcoma
PDXO_135	PDX_135	Male	12	Knee	Primary lesion	PDX	Osteosarcoma	Chondroblastic osteosarcoma
PDO_0704	Patient_0704	Female	11	Femur	Lung metastatic lesion	Patient	Osteosarcoma	Chondroblastic osteosarcoma
PDO_0517	Patient_0517	Male	17	Femur	Lung metastatic lesion	Patient	Osteosarcoma	Chondroblastic osteosarcoma
PDO_0516	Patient_0516	Female	29	Pelvis	Primary lesion	Patient	Osteosarcoma	Conventional osteosarcoma
PDO_1009	Patient_1009	Male	9	Humerus	Primary lesion	Patient	Osteosarcoma	Conventional osteosarcoma
PDO_0815	Patient_0815	Male	8	Femur	Primary lesion	Patient	Osteosarcoma	Conventional osteosarcoma
PDXO_111	PDX_111_P5	Male	46	Femur	Primary lesion	PDX	Osteosarcoma	Conventional osteosarcoma
PDXO_072	PDX_072	Male	18	Tibia	Primary lesion	PDX	Osteosarcoma	Fibroblastic osteosarcoma
PDO_0330	Patient_0330	Female	64	Femur	Primary lesion	Patient	Osteosarcoma	Giant cell-rich osteosarcoma
PDXO_044	PDX_044	Female	16	Knee	Lung metastatic lesion	PDX	Osteosarcoma	Metastatic osteosarcoma
PDXO_051	PDX_051	Male	15	Knee	Lymph-node metastatic lesion	PDX	Osteosarcoma	Metastatic osteosarcoma
PDXO_089	PDX_089	Male	13	Tibia	Primary lesion	PDX	Osteosarcoma	Osteoblastic osteosarcoma
PDO_0731	Patient_0731	Male	37	Scapula	Primary lesion	Patient	Osteosarcoma	Osteoblastic osteosarcoma
PDXO_083	PDX_083	Female	12	Tibia	Primary lesion	PDX	Osteosarcoma	Unclassified
PDXO_112	PDX_112	Female	12	Tibia	Primary lesion	PDX	Osteosarcoma	Unclassified
PDXO_077	PDX_077	Female	19	Tibia	Primary lesion	PDX	Osteosarcoma	Unclassified
PDXO_077_2	PDX_077_P3	Female	19	Tibia	Primary lesion	PDX	Osteosarcoma	Unclassified
PDO_0404	Patient_0404	Female	8	Pelvis	Primary lesion	Patient	Osteosarcoma	Unclassified
PDO_0404_2	Patient_0404_02	Male	13	Pelvis	Primary lesion	Patient	Osteosarcoma	Unclassified
PDXO_131	PDX_131	Male	13	Pelvis	Primary lesion	PDX	Osteosarcoma	Unclassified
PDXO_099	PDX_099	Female	19	Pelvis	Primary lesion	PDX	Osteosarcoma	Unclassified
PDXO_050	PDX_050	Male	57	Pelvis	Primary lesion	PDX	Osteosarcoma	Unclassified
PDXO_087	PDX_087	Female	17	Humerus	Primary lesion	PDX	Osteosarcoma	Unclassified
PDXO_119	PDX_119	Female	17	Humerus	Primary lesion	PDX	Osteosarcoma	Unclassified
PDXO_119_2	PDX_119_P2	Female	17	Humerus	Primary lesion	PDX	Osteosarcoma	Unclassified
PDXO_119_3	PDX_119_P3	Female	17	Humerus	Primary lesion	PDX	Osteosarcoma	Unclassified
PDO_0609	Patient_0609	Female	15	Femur	Lung metastatic lesion	Patient	Osteosarcoma	Unclassified
PDO_0801	Patient_0801	Female	11	Femur	Primary lesion	Patient	Osteosarcoma	Unclassified
PDO_0316	Patient_0316	Male	11	Femur	Primary lesion	Patient	Osteosarcoma	Unclassified
PDO_0830	Patient_0830	Male	13	Femur	Primary lesion	Patient	Osteosarcoma	Unclassified
PDXO_048	PDX_048	Female	15	Femur	Primary lesion	PDX	Osteosarcoma	Unclassified
PDO_0726	Patient_0726	Male	17	Femur	Primary lesion	Patient	Osteosarcoma	Unclassified
PDXO_102	PDX_102	Male	20	Femur	Primary lesion	PDX	Osteosarcoma	Unclassified
PDO_0425	Patient_0425	Male	21	Femur	Primary lesion	Patient	Osteosarcoma	Unclassified
PDO_0508	Patient_0508	Female	24	Femur	Primary lesion	Patient	Osteosarcoma	Unclassified
PDXO_111_2	PDX_111	Male	46	Femur	Primary lesion	PDX	Osteosarcoma	Unclassified
PDO_0525	Patient_0525	Male	65	Ankle	Primary lesion	Patient	Osteosarcoma	Unclassified
